# Spatial transcriptomic landscape of the *Ciona* adult brain: functional zonalisation and cellular composition in a sessile chordate brain and a novel insight into neural gland function

**DOI:** 10.64898/2026.04.13.718160

**Authors:** Xin Zeng, Fuki Gyoja, Ayana Maruo, Nanako Okawa, Ken-ichi Mizutani, Yutaka Suzuki, Kenta Nakai, Takehiro G. Kusakabe

**Affiliations:** Human Genome Center, The Institute of Medical Science, The University of Tokyo, Tokyo, 108-8639, Japan; Department of Computational Biology and Medical Sciences, The University of Tokyo, Kashiwa 277-8563, Japan; Simons Center for Quantitative Biology, Cold Spring Harbor Laboratory, Cold Spring Harbor, 11724, New York, US; Institute for Integrative Neurobiology and Department of Biology, Konan University, Kobe, 658-8501, Japan; Graduate School of Pharmaceutical Sciences, Kobe Gakuin University, Kobe, 650-8586, Japan

## Abstract

The ascidian *Ciona* provides a key model for understanding the evolutionary origin of the vertebrate brain. While the larval nervous system has been extensively characterized, the molecular and cellular organization of the adult neural complex remains poorly defined. Here, we generated spatial transcriptomic maps of the adult *Ciona* neural complex from three individuals, with four serial sections per donor, using the 10x Visium platform. Clustering-based analysis identified five major tissue domains, including the cerebral ganglion, neural gland, ciliated funnel, neural gland duct/dorsal strand, and body wall muscle. To further refine spatial resolution, we computationally reconstructed approximately 980 super-resolution gene expression maps by integrating transcriptomic measurements with histological image features. The super-resolution maps enabled precise delineation of molecular territories within the neural complex. In the cerebral ganglion, high-resolution reconstruction revealed clear molecular zonation, distinguishing the cortex and medulla. Within the cortex, the central region facing the neural gland and anteroposterior distal regions showed distinct molecular properties. In the neural gland, we identified coordinated enrichment of cell-cell interaction- and extracellular matrix–related genes, suggesting specialized structural and physiological properties. We propose that the neural gland play a pivotal role for the cerebral ganglion in maintaining homeostasis, supporting development, and providing a signaling interface, which is reminiscent of a primitive form of the choroid plexus and meninges found in vertebrates. Together, this study provides the first spatially resolved transcriptomic atlas of the adult *Ciona* neural complex and establishes a molecular framework for investigating functional regionalization and brain evolution in chordates.
