## Supplementary Table S1 for "Spatial transcriptomic landscape of the *Ciona* adult brain: functional zonalisation and cellular composition in a sessile chordate brain and a novel insight into neural gland function"

### Sheet: Sheet1
Sapplementary Table S1. Neural gland-specific genes
Gene ID	Protein (blast best hit)	Biological function
KH.C1.14	ARF6 (ADP ribosylation factor 6)	Regulates endocytosis, membrane trafficking, and actin remodeling.
KH.C1.205	PRRT1B (proline rich transmembrane protein 1B)	Involved in synapse regulation and AMPA receptor trafficking.
KH.C1.707	MUC13 (mucin 13, cell surface associated)	Cell surface protection and signaling in epithelial layers.
KH.C1.1211	LAMA2 (laminin subunit alpha 2)	Basement membrane component; mediates cell adhesion and migration.
KH.C1.1291	MMP16 (matrix metallopeptidase 16)	Matrix degradation; critical for tissue remodeling and cell invasion.
KH.C2.333	CCN2 (cellular communication network factor 2)	Promotes cell adhesion, collagen synthesis, and ECM production.
KH.C2.341	GPR107 (G protein-coupled receptor 107)	G protein-coupled receptor involved in retrograde protein transport.
KH.C2.399	DGKQ (diacylglycerol kinase theta)	Converts diacylglycerol (DAG) to phosphatidic acid (PA) in signaling.
KH.C2.422	TES (testin LIM domain protein)	Scaffold protein involved in cell-matrix adhesion and cytoskeleton stability.
KH.C2.605	HHIP (hedgehog interacting protein)	Antagonist of the Hedgehog signaling pathway; regulates cell growth.
KH.C2.889	AICDA (activation induced cytidine deaminase)	Activation-induced cytidine deaminase; involved in DNA modification.
KH.C2.957	MSX2 (msh homeobox 2); Msx (msh homeobox)	Transcription factor governing tissue patterning and organogenesis.
KH.C2.994	RNF149 (ring finger protein 149)	E3 ubiquitin-protein ligase involved in protein degradation.
KH.C3.37	TAF1L (TATA-box binding protein associated factor 1 like)	Part of the transcription initiation complex for gene expression.
KH.C3.149	PLSCR1 (phospholipid scramblase 1)	Mediates phospholipid translocation (scrambling) and antiviral signaling.
KH.C3.379	ITIH3 (inter-alpha-trypsin inhibitor heavy chain 3)	Heavy chain of inter-alpha-trypsin inhibitor; stabilizes the ECM.
KH.C4.140	ARF3 (ADP ribosylation factor 3)	Regulates Golgi-to-plasma membrane vesicular trafficking.
KH.C4.236	EHF (ETS homologous factor); Elf3/Ehf	Transcription factor regulating epithelial cell differentiation.
KH.C4.319	TGM1 (transglutaminase 1)	Transglutaminase 1; catalyzes protein cross-linking for barrier formation.
KH.C4.391	FRMD6 (FERM domain containing 6)	Regulator of the Hippo signaling pathway (tumor suppression/growth).
KH.C4.492	PLEKHA5 (pleckstrin homology domain containing A5)	Scaffolding protein involved in intracellular signaling pathways.
KH.C4.559	CNN1 (calponin 1)	Regulates smooth muscle contraction by binding to actin.
KH.C4.697	ALDH1A2 (aldehyde dehydrogenase 1 family member A2)	Synthesizes Retinoic Acid; essential for developmental patterning.
KH.C5.406	not found
KH.C5.490	UNC5C (unc-5 netrin receptor C)	Receptor for Netrin; guides axon growth and cell migration.
KH.C5.524	NTN4 (netrin 4)	Involved in basement membrane assembly and vascular stability.
KH.C5.562	DAG1 (dystroglycan 1)	Links the extracellular matrix (ECM) to the cytoskeleton.
KH.C5.581	TIMP2 (TIMP metallopeptidase inhibitor 2)	Inhibitor of matrix metalloproteinases; protects ECM from degradation.
KH.C7.22	EDA (ectodysplasin A)	Signaling molecule for the development of ectodermal tissues.
KH.C7.199	SLC23A1 (solute carrier family 23 member 1)	Sodium-dependent vitamin C (ascorbate) transporter.
KH.C7.227	TMPRSS15 (transmembrane serine protease 15)	Serine protease (Enterokinase) involved in protein processing.
KH.C7.260	TPM4 (tropomyosin 4)	Tropomyosin; regulates the actin cytoskeleton in non-muscle cells.
KH.C7.262	TFPI (tissue factor pathway inhibitor)	Inhibits the tissue factor-mediated blood coagulation cascade.
KH.C8.337	SSTR2 (somatostatin receptor 2)	GPCR for somatostatin; inhibits hormone secretion and cell growth.
KH.C8.476	LOXL3 (lysyl oxidase like 3)	Catalyzes the cross-linking of collagen and elastin in the ECM.
KH.C9.149	PTGIR (prostaglandin I2 receptor)	Receptor for prostacyclin; mediates vasodilation and anti-aggregation.
KH.C9.260	FZD5 (frizzled class receptor 5); Fzd5/8 (frizzled class receptor 5/8)	Wnt receptor; involved in cell polarity and developmental signaling.
KH.C9.371	DDR2 (discoidin domain receptor tyrosine kinase 2)	Tyrosine kinase receptor that binds collagen to regulate remodeling.
KH.C9.398	CCDC190 (coiled-coil domain containing 190)	Coiled-coil protein likely involved in ciliary or structural functions.
KH.C9.615	mannose receptor C1; lectin C-type domains	Mannose receptor; involved in endocytosis and immune recognition.
KH.C9.616	LMX1B (LIM homeobox transcription factor 1 beta); Lmx1	Transcription factor essential for limb and kidney development.
KH.C9.859	RAC1 (Rac family small GTPase 1)	Small GTPase regulating actin dynamics and cell motility.
KH.C10.302	CRNN (cornulin)	Cornulin; marker of squamous epithelial differentiation/stress response.
KH.C10.364	ATP8A2 (ATPase phospholipid transporting 8A2)	Phospholipid flippase critical for neural and retinal health.
KH.C11.90	SSTR2 (somatostatin receptor 2)	(See SSTR2 above) Second entry likely representing an isoform.
KH.C11.233	PVRIG (PVR related immunoglobulin domain containing)	Cell surface receptor involved in modulating immune responses.
KH.C11.251	NGFR (nerve growth factor receptor)	Nerve growth factor receptor; regulates neuronal survival and growth.
KH.C11.325	PHLDA3 (pleckstrin homology like domain family A member 3)	Pro-apoptotic protein; acts as a repressor of Akt signaling.
KH.C11.577	RGS4 (regulator of G protein signaling 4)	Regulates G protein signaling; highly expressed in the brain.
KH.C11.605	CD40LG (CD40 ligand)	Cytokine involved in immune signaling and inflammatory response.
KH.C11.648	SERPINB9 (serpin family B member 9)	Protease inhibitor; protects cells from granzyme-mediated apoptosis.
KH.C11.667	BTBD8 (BTB domain containing 8)	Involved in protein-protein interactions and signaling.
KH.C12.14	CDH18 (cadherin 18)	Neural cadherin involved in synaptic adhesion and connectivity.
KH.C12.72	NTN1 (netrin 1)	Chemotropic cue (Netrin-1) for axon guidance and migration.
KH.C12.110	DNAI7 (dynein axonemal intermediate chain 7)	Component of the dynein complex in motile cilia.
KH.C12.394	UBR2 (ubiquitin protein ligase E3 component n-recognin 2)	E3 ligase involved in the N-end rule protein degradation pathway.
KH.C12.671	FLNB (filamin B)	Cross-links actin filaments; essential for skeletal development.
KH.C13.31	SPARC (secreted protein acidic and cysteine rich)	Modulates cell-matrix interactions and matrix mineralization.
KH.C13.39	COCH (cochlin)	Component of the inner ear ECM; involved in structural integrity.
KH.C13.129	SVEP1 (sushi, von Willebrand factor type A, EGF and pentraxin domain containing 1)	Large adhesion protein involved in tissue development and ECM.
KH.C13.130	MAP1LC3C (microtubule associated protein 1 light chain 3 gamma)	Plays a role in autophagy and cargo selection.
KH.C13.178	CRISPLD2 (cysteine rich secretory protein LCCL domain containing 2)	Involved in lung development and ECM-related signaling.
KH.C14.88	FAT1 (FAT atypical cadherin 1)	Atypical cadherin regulating cell migration and Hippo signaling.
KH.C14.188	MINPP1 (multiple inositol-polyphosphate phosphatase 1)	Phosphatase that removes phosphate groups from inositol polyphosphates.
KH.C14.202	INSRR (insulin receptor related receptor)	Orphan receptor of the insulin receptor family; pH sensor.
KH.C14.562	ADGRD1 (adhesion G protein-coupled receptor D1)	Adhesion GPCR with roles in developmental signaling.
KH.L4.19	SLC36A2 (solute carrier family 36 member 2)	Proton-coupled amino acid transporter.
KH.L18.70	NRG2 (neuregulin 2)	Neuregulin-2; ligand for ErbB receptors in neural signaling.
KH.L22.32	CCDC200 (coiled-coil domain containing 200)	Coiled-coil protein with potential roles in structural organization.
KH.L35.10	SCN2B (sodium voltage-gated channel beta subunit 2)	Beta subunit of voltage-gated sodium channels; modulates excitability.
KH.L35.11	Receptor-type tyrosine-protein phosphatase epsilon precursor	Tyrosine phosphatase regulating signaling in bone and neural cells.
KH.L41.66	ERGIC3 (ERGIC and golgi 3)	Involved in protein transport between the ER and Golgi.
KH.L71.1	RNA binding protein with multiple splicing	RNA-binding protein found in retinal ganglion and smooth muscle cells.
KH.L87.44	VCAN (versican)	Versican; large proteoglycan essential for tissue hydration and migration.
KH.L88.1	XIAP (X-linked inhibitor of apoptosis)	Inhibitor of apoptosis; prevents programmed cell death.
KH.L96.20	TFPI (tissue factor pathway inhibitor)	Inhibitor of serine proteases in coagulation or tissue remodeling.
KH.L112.16	JUN (Jun proto-oncogene, AP-1 transcription factor subunit); Bziptun2 (Tunicate bzip 2)	Transcription factor (AP-1) regulating stress response and growth.
KH.L114.12	not found
KH.L139.15	HMCN1 (hemicentin 1)	Hemicentin-1; large ECM protein involved in tissue attachment.
KH.L139.21	ANKRD52 (ankyrin repeat domain 52)	Regulator of protein phosphatase 6 (PP6) activity.
KH.S215.18	SLC15A1 (solute carrier family 15 member 1)	Transporter for di- and tripeptides.
KH.S391.6	PNPLA7 (patatin like phospholipase domain containing 7)	Phospholipase involved in lipid metabolism.
KH.S573.6	Vascular endothelial growth factor C precursor	Growth factor for the development of lymphatic/vascular systems.
KH.S749.1	GFAP (glial fibrillary acidic protein)	Glial fibrillary acidic protein; marker for glial cell filaments.
KH.S1035.3	BRI3 (brain protein I3)	Brain protein I3; involved in lysosomal targeting and neural function.
