## Supplementary Table S2 for "Spatial transcriptomic landscape of the *Ciona* adult brain: functional zonalisation and cellular composition in a sessile chordate brain and a novel insight into neural gland function"

### Sheet: Sheet1
Supplementary Table S2. Genes expressed uniformly in the cortex of the cerebral ganglion
Gene ID	Protein (blast best hit)	Biological function
KH.C1.215	ASIC1 (acid sensing ion channel subunit 1)	Proton-gated sodium channel; synaptic plasticity
KH.C1.804	IQGAP2 (IQ motif containing GTPase activating protein 2)	Regulation of the actin cytoskeleton and cell signaling
KH.C1.943	not found
KH.C2.14	neurotensin (NT)-like peptide presursor; ci-ntlp-A	neurotensin (NT)-like peptides
KH.C2.140	TMSB10 (thymosin beta 10)	Actin-sequestering protein; cytoskeletal organization
KH.C2.1145	Tyr-Phe-Val/Leu (YFV/L) peptide family; ci-vfyl/l	novel peptide family in Ciona (Kawada et al., 2011)
KH.C4.115	HIP1 (huntingtin interacting protein 1)	Endocytosis and huntingtin-mediated signaling
KH.C6.11	AOPEP (aminopeptidase O (putative))	Proteolytic processing of bioactive peptides
KH.C7.92	GRIN2C (glutamate ionotropic receptor NMDA type subunit 2C)	NMDA receptor subunit; excitatory neurotransmission
KH.C8.904	DKK3 (dickkopf WNT signaling pathway inhibitor 3)	Modulation of the Wnt signaling pathway
KH.C12.16	CPE (carboxypeptidase E)	Processing of neuropeptides and peptide hormones
KH.L24.12	SLC22A2 (solute carrier family 22 member 2)	Organic cation transport across membranes
KH.L128.2	PCSK2 (proprotein convertase subtilisin/kexin type 2)	Neuropeptide maturation and hormone processing
KH.S618.6	Galanin-like neuropeptide precursor; ci-galp	Potential neuropeptide precursor (Galanin-like)
KH.S761.6	GAD1 (glutamate decarboxylase 1)	Synthesis of the inhibitory neurotransmitter GABA
