## Supplementary Table S3 for "Spatial transcriptomic landscape of the *Ciona* adult brain: functional zonalisation and cellular composition in a sessile chordate brain and a novel insight into neural gland function"

### Sheet: Sheet1
Supplementary Table S3. Genes predominantly expressed in the central cortex region of the cerebral ganglion
Gene ID	Protein (blast best hit)	Biological function
KH.C1.118	SRRM4 (serine/arginine repetitive matrix 4)	Regulation of alternative splicing in neurons
KH.C1.127	LRRN2 (leucine rich repeat neuronal 2)	Cell-cell adhesion and neuronal signaling
KH.C1.421	ABAT (4-aminobutyrate aminotransferase)	Metabolism of the inhibitory neurotransmitter GABA
KH.C1.467	OPRM1 (opioid receptor mu 1)	Opioid receptor; modulation of pain and reward
KH.C1.498	CHAT (choline O-acetyltransferase)	Synthesis of the neurotransmitter acetylcholine
KH.C1.696	not found
KH.C1.731	ECEL1 (endothelin converting enzyme like 1)	Neuropeptide processing and neuromuscular development
KH.C1.935	APOB (apolipoprotein B)	Lipid transport and metabolism
KH.C1.1006	not found
KH.C1.1067	NCS1 (neuronal calcium sensor 1)	Calcium-dependent regulation of neurotransmitter release
KH.C2.101	SYT1 (synaptotagmin 1)	Calcium sensor for fast synchronous neurotransmitter release
KH.C2.307	DPYSL2 (dihydropyrimidinase like 2)	Regulation of axonal outgrowth and neuronal polarity
KH.C2.862	CORIN (corin, serine peptidase)	Serine protease; endocrine processing
KH.C2.953	not found
KH.C3.178	SCGN (secretagogin, EF-hand calcium binding protein)	Calcium binding and regulation of insulin/hormone release
KH.C3.591	CDHR5 (cadherin related family member 5)	Calcium-dependent cell-cell adhesion
KH.C3.968	CALM3 (calmodulin 3)	Primary calcium sensor; regulates diverse enzymatic activities
KH.C3.969	CALM3 (calmodulin 3)	Primary calcium sensor; regulates diverse enzymatic activities
KH.C4.1	ASH1L (ASH1 like histone lysine methyltransferase)	Histone methyltransferase; epigenetic gene regulation
KH.C4.407	KIF1B (kinesin family member 1B)	Anterograde transport of mitochondria and synaptic vesicles
KH.C4.506	HMCN2 (hemicentin 2)	Extracellular matrix structural component
KH.C4.513	not found
KH.C4.789	MMP17 (matrix metallopeptidase 17)	Degradation of the extracellular matrix; tissue remodeling
KH.C4.804	GJC1 (gap junction protein gamma 1)	Gap junction communication; electrical coupling
KH.C5.84	PDS5B (PDS5 cohesin associated factor B)	Regulation of sister chromatid cohesion during the cell cycle and modulation of gene expression.
KH.C5.117	OPRM1 (opioid receptor mu 1)	G-protein coupled opioid receptor signaling
KH.C5.230	not found
KH.C5.232	TIMP4 (TIMP metallopeptidase inhibitor 4)	Inhibition of metalloproteinases; ECM maintenance
KH.C5.389	TAC4 (tachykinin precursor 4)	Neuropeptide signaling (tachykinin family)
KH.C5.481	RPH3AL (rabphilin 3A like (without C2 domains))	Regulation of exocytosis in endocrine and neuronal cells
KH.C6.149	FAP (fibroblast activation protein alpha)	Cell surface proteolysis and tissue remodeling
KH.C6.202	PRSS35 (serine protease 35)	Serine protease activity; potential role in ovulation/ECM
KH.C7.140	OSBP2 (oxysterol binding protein 2)	Sterol transport and lipid sensing
KH.C7.173	SLC7A14 (solute carrier family 7 member 14)	Orphan transporter; likely lysosomal amino acid transport
KH.C7.565	VPS13D (vacuolar protein sorting 13 homolog D)	Regulation of mitochondrial and peroxisomal size
KH.C8.400	RAB3C (RAB3C, member RAS oncogene family)	Vesicle trafficking and exocytosis
KH.C8.657	GOLIM4 (golgi integral membrane protein 4)	Golgi-to-endosome retrograde transport
KH.C8.710	STC1 (stanniocalcin 1)	Regulation of calcium and phosphate homeostasis
KH.C9.462	SCN2A (sodium voltage-gated channel alpha subunit 2)	Voltage-gated sodium channel for action potential firing
KH.C9.763	NMNAT2 (nicotinamide nucleotide adenylyltransferase 2)	Essential for axonal maintenance and survival
KH.C9.885	AVPR1A (arginine vasopressin receptor 1A)	Vasopressin receptor; social behavior and homeostasis
KH.C10.46	RTN4 (reticulon 4)	Inhibition of neurite outgrowth and axonal regeneration
KH.C10.528	NCAM2 (neural cell adhesion molecule 2)	Cell adhesion and fasciculation of neurons
KH.C12.22	SH3PXD2A (SH3 and PX domains 2A)	Formation of podosomes/invadopodia; ECM degradation
KH.C12.135	LRRN2 (leucine rich repeat neuronal 2)	Neuronal cell adhesion
KH.C12.218	BCHE (butyrylcholinesterase); Ache (acetylcholinesterase)	Termination of cholinergic signaling (acetylcholine breakdown)
KH.C12.250	not found
KH.C12.301	FSTL5 (follistatin like 5)	Modulation of signaling pathways (e.g., TGF-beta)
KH.L4.45	not found
KH.L18.39	MIB2 (MIB E3 ubiquitin protein ligase 2)	E3 ubiquitin ligase; Notch signaling regulation
KH.L22.16	IGFBP5 (insulin like growth factor binding protein 5)	Regulation of insulin-like growth factor (IGF) signaling
KH.L22.28	GABBR1 (gamma-aminobutyric acid type B receptor subunit 1)	Inhibitory neurotransmission via GABA-B receptors
KH.L28.8	FGF13 (fibroblast growth factor 13); Fgf11/12/13/14	Microtubule stabilization and sodium channel regulation
KH.L56.3	TTC28 (tetratricopeptide repeat domain 28)	Role in cytokinesis and cell cycle regulation
KH.L68.2	STMN2 (stathmin 2)	Microtubule destabilization; axonal growth
KH.L108.41	EIPR1 (EARP complex and GARP complex interacting protein 1)	Intracellular protein trafficking (EARP/GARP complex)
KH.L134.30	GSTM3 (glutathione S-transferase mu 3)	Detoxification and protection against oxidative stress
KH.L147.36	GJA3 (gap junction protein alpha 3)	Gap junction formation and intercellular communication
KH.L154.22	ERBB2 (erb-b2 receptor tyrosine kinase 2)	Receptor tyrosine kinase signaling; cell proliferation
KH.L170.66	FASTKD2 (FAST kinase domains 2)	Mitochondrial ribosome assembly and energy metabolism
KH.L172.15	PLA2R1 (phospholipase A2 receptor 1)	Receptor for phospholipase A2; inflammatory signaling
KH.S1051.1	Gonadotropin-releasing hormone; GnRH	Regulation of reproductive development and behavior
KH.S1104.4	Gonadotropin-releasing hormone; GnRH	Regulation of reproductive development and behavior
KH.S1313.1	GTSE1 (G2 and S-phase expressed 1)	Regulation of cell cycle progression and p53 signaling
