## Supplementary Table S4 for "Spatial transcriptomic landscape of the *Ciona* adult brain: functional zonalisation and cellular composition in a sessile chordate brain and a novel insight into neural gland function"

### Sheet: Sheet1
Supplementary Table S4. Genes predominantly expressed in anterior and posterior distal regions of the cerebral ganglion
Gene ID	Protein (blast best hit)	Biological function
KH.C1.569	HSPA8 (heat shock protein family A (Hsp70) member 8)	Molecular chaperone; protein folding and stress response
KH.C2.491	GOLGA4 (golgin A4)	Maintenance of Golgi structure and vesicle docking
KH.C3.474	MDGA2 (MAM domain containing glycosylphosphatidylinositol anchor 2)	Regulation of synapse formation and cell adhesion
KH.C4.437	CAMK4 (calcium/calmodulin dependent protein kinase IV)	Calcium-dependent transcriptional regulation in neurons
KH.C4.592	KNTC1 (kinetochore associated 1)	Kinetochore assembly and chromosome segregation
KH.C6.106	PDE4DIP (phosphodiesterase 4D interacting protein)	Anchoring of phosphodiesterase; cAMP signaling
KH.C7.399	Calcitonin	Peptide hormone stimulates bone formation/inhibits bone resorption
KH.C10.27	Leu-Phe (LF) peptide family; ci-lf	novel peptide family in Ciona (Kawada et al., 2011)
KH.C11.631	ERICH1 (glutamate rich 1)	Putative signaling or structural role (glutamate rich)
