## Supplementary Table S5 for "Spatial transcriptomic landscape of the *Ciona* adult brain: functional zonalisation and cellular composition in a sessile chordate brain and a novel insight into neural gland function"

### Sheet: Sheet1
Supplementary Table S5. Genes specifically expressed in the medulla of the cerebral ganglion
Gene ID	Protein (blast best hit)	Biological function
KH.C1.342	CACNA2D1 (voltage-gated calcium channel auxiliary subunit alpha2delta 1)	Regulation of calcium channel expression and activation
KH.C3.99	SPIRE1 (spire type actin nucleation factor 1); Pem5 (Posterior end mark 5)	Actin nucleation and vesicle transport
KH.C6.289	ADAM7 (ADAM metallopeptidase domain 7)	Cell-cell interaction and protein ectodomain shedding
KH.C8.717	CPLX2 (complexin 2)	Regulation of synaptic vesicle fusion and neurotransmission
KH.C8.892	TUBA3D (tubulin alpha 3d)	Structural component of microtubules
KH.C9.147	USH2A (usherin)	Structural component of basement membranes
KH.C9.150	DCLK2 (doublecortin-like and CAM kinase-like 2)	Microtubule polymerization and neuronal migration
KH.C10.335	CALM3 (calmodulin 3)	Intracellular calcium signal transduction
KH.C10.493	ZNF704 (zinc finger protein 704)	Transcriptional regulation via zinc finger binding
KH.C11.168	RIN1 (Ras and Rab interactor 1)	Ras effector; regulation of endocytosis and actin
KH.C14.470	SYNE2 (spectrin repeat containing nuclear envelope protein 2)	Linking the nucleus to the cytoskeleton
KH.L7.5	RAB39B (RAB39B, member RAS oncogene family)	Vesicular trafficking and neuronal maturation
KH.L20.63	not found
KH.L55.2	CALM3 (calmodulin 3)	Calcium-dependent enzymatic regulation
KH.L113.1	RUFY2 (RUN and FYVE domain containing 2)	Endosomal tethering and vesicle fusion
KH.L116.85	TUBB4B (tubulin beta 4B class IVb); Tubb (tubulin beta)	Primary structural unit of microtubules
KH.S605.3	CRYBB2 (crystallin beta B2); Beta/gamma crystallin	Structural protein; also has non-refractive functions
KH.S854.1	BRI3 (brain protein I3)	Regulation of neuronal signaling and cell death
KH.S1622.1	MYO3B (myosin IIIB)	Actin-based motor protein; ciliary/microvilli maintenance
